# Convergent evolution of primate testis transcriptomes reflects mating strategy

**DOI:** 10.1101/010553

**Authors:** Etka Yapar, Ekin Saglican, Handan Melike Dönertaş, Ezgi Özkurt, Zheng Yan, Haiyang Hu, Song Guo, Babür Erdem, Rori V. Rohlfs, Philipp Khaitovich, Mehmet Somel

**Affiliations:** Department of Biological Sciences, METU, Ankara, Turkey; European Molecular Biology Laboratory, European Bioinformatics Institute, Wellcome Trust Genome Campus, Hinxton, Cambridge, UK; Quadram Institute Biosciences, Norwich Research Park, Norwich, UK; Earlham Institute, Norwich Research Park, Norwich, UK; CAS Key Laboratory of Computational Biology, CAS-MPG Partner Institute for Computational Biology, Shanghai Institute of Nutrition and Health, Shanghai Institute for Biological Sciences, University of Chinese Academy of Sciences, Chinese Academy of Sciences, 320 Yue Yang Road, Shanghai, 200031, China; Department of Biology, San Francisco State University, San Francisco, California, USA; Center for Neurobiology and Brain Restoration, Skolkovo Institute of Science and Technology, Moscow, Russia

## Abstract

In independent mammalian lineages where females mate with multiple males (multi-male mating strategies), males have evolved larger testicles relative to those lineages where females mate with fewer males (single-male mating strategies). Here we study published bulk testis transcriptomes from humans, chimpanzees, gorillas and rhesus macaques, as well as mice and rats. Employing a formal model of adaptive evolution, we find that testis transcriptomes have also evolved convergently, reflecting each species’ mating strategy. Using deconvolution, we infer that testis transcriptome divergence patterns largely reflect convergent shifts in tissue cell type composition. However, we also identify modest amounts of convergent evolution at the cell-autonomous level by analyzing cell-type specific transcriptome data from spermatids and spermatocytes. We further show that in the single-male mating primates, human and gorilla, testis transcriptome profiles are paedomorphic relative to those of multi-male primates, chimpanzee and macaque, suggesting that shifts in timing or rate of testis development could underlie convergent changes in testis mass, histology, and transcriptomes.
