## Supplementary Tables 1-5 for "Convergent evolution of primate testis transcriptomes reflects mating strategy"

### Sheet: Table S1
Table S1: Summary of the results of EVE runs
EVE run	# of significant genes	# of all genes tested	Percentage of significant genes	Mating type LRTs > negative control LRTs
Testis	2143	7305	29.3361	Yes	p < 1e-110
Testis negative control	175	7305	2.39562
Brain	289	7212	4.00721	Yes	p = 0.023
Brain negative control	0	7212	0
Spermatocyte	358	7135	5.01752	Yes	p < 1e-16
Spermatocyte negative control	248	7135	3.47582
Spermatid	598	7061	8.46906	Yes	p < 1e-10
Spermatid negative control	354	7061	5.01345

### Sheet: Table S2
Table S2: Summary of the linear models built to estimate relative importance of cell autonomous mating-type effects with the bulk-testis mating-type effects
Model I (Human - macaque effect size is estimated)	Estimate	Std. Error	t value	p-value	corr. coefficient
(Intercept)	-0.00191572	0.0140086	-0.136753	0.891232
hsa-mml_ps	0.0748976	0.0140315	5.33782	9.86088e-08	0.178254
hsa-mml_rs	0.152858	0.0140304	10.8948	2.62988e-27	0.431708
prepost	0.273785	0.0140186	19.5301	1.16494e-81	0.283112
Model II (human-chimp effect size is estimated)	Estimate	Std. Error	t value	p-value	corr. coefficient
(Intercept)	3.73454e-05	0.0139579	0.00267558	0.997865
hsa-mml_ps	-0.00291911	0.0139806	-0.208797	0.834616	-0.123848
hsa-mml_rs	0.0378099	0.0139795	2.70466	0.0068627	0.0858946
prepost	0.335407	0.0139678	24.0129	4.01195e-120	0.353528
Model III (gorilla-chimp effect size is estimated)	Estimate	Std. Error	t value	pval	corr. coefficient
(Intercept)	-0.000400703	0.0141434	-0.0283314	0.977399
hsa-mml_ps	0.000868295	0.0141665	0.0612923	0.951129	-0.0701322
hsa-mml_rs	0.0156134	0.0141654	1.10222	0.270423	0.0969943
prepost	0.301118	0.0141535	21.2752	7.21781e-96	0.323574

### Sheet: Table S3
Table S3: Phylogenies used in EVE runs in Newick format
EVE runs used this phylogeny	Phylogeny in Newick format
Bulk-testis, brain	(mml:29.44154682,(ggo:9.06309552,(ptr:6.65090500,hsa:6.65090500):2.41219052):20.37845130);
Spermatocyte, spermatid	(mmu:89.82318742,(mml:29.44154682,hsa:29.44154682):60.38164060);
POST / PRE ratios	((rno:20.88741740,mmu:20.88741740):68.93577002,(mml:29.44154682,(ggo:9.06309552,(ptr:6.65090500,hsa:6.65090500):2.41219052):20.37845130):60.38164060);

### Sheet: Table S4
Table S4: GO Biological process categories enriched in clusters 1 and 6
Cluster 1				Cluster 6
GO.ID	Term	qval		GO.ID	Term	qval
GO:0048515	spermatid differentiation	1.067e-07		GO:0040011	locomotion	0.000135743
GO:0032504	multicellular organism reproduction	1.1737e-06		GO:0043062	extracellular structure organization	0.000135743
GO:0007018	microtubule-based movement	1.3871e-05		GO:0051270	regulation of cellular component movemen...	0.00090495
GO:0044782	cilium organization	1.3871e-05		GO:0040012	regulation of locomotion	0.00090495
GO:0007017	microtubule-based process	1.45112e-05		GO:0051674	localization of cell	0.0011704
GO:0007281	germ cell development	8.536e-05		GO:0006928	movement of cell or subcellular componen...	0.00231265
GO:0097722	sperm motility	0.0008536		GO:0009611	response to wounding	0.0103423
GO:0022412	cellular process involved in reproductio...	0.00144045		GO:0050793	regulation of developmental process	0.0127363
GO:0044703	multi-organism reproductive process	0.00336698		GO:0032502	developmental process	0.0127363
GO:0060271	cilium assembly	0.0103143		GO:0051239	regulation of multicellular organismal p...	0.0285196
GO:0035082	axoneme assembly	0.0103143		GO:0030030	cell projection organization	0.0285196
GO:0070925	organelle assembly	0.0103143		GO:0009719	response to endogenous stimulus	0.0316733
GO:0018200	peptidyl-glutamic acid modification	0.0121943		GO:0010647	positive regulation of cell communicatio...	0.0445514
GO:0001539	cilium or flagellum-dependent cell motil...	0.0121943		GO:0001568	blood vessel development	0.06033
GO:0019953	sexual reproduction	0.017072		GO:0023056	positive regulation of signaling	0.076418
GO:0000003	reproduction	0.0284533		GO:0008219	cell death	0.0770883
GO:0022414	reproductive process	0.0284533		GO:0007565	female pregnancy	0.0770883
GO:0007286	spermatid development	0.0284533		GO:0023051	regulation of signaling	0.0770883
GO:0048609	multicellular organismal reproductive pr...	0.04268		GO:0048666	neuron development	0.0793816
GO:0007276	gamete generation	0.061886		GO:0010941	regulation of cell death	0.0874785
GO:0046174	polyol catabolic process	0.0751981		GO:0042445	hormone metabolic process	0.0877527
				GO:0006022	aminoglycan metabolic process	0.0877527
				GO:0045595	regulation of cell differentiation	0.0928154
				GO:0051174	regulation of phosphorus metabolic proce...	0.0928154
				GO:0019220	regulation of phosphate metabolic proces...	0.0928154
				GO:0048584	positive regulation of response to stimu...	0.0928154
				GO:0022610	biological adhesion	0.0960811
				GO:0050808	synapse organization	0.0969589

### Sheet: Table S5
Table S5: Genome versions and other genomic data used in preprocessing of the raw data
Organism	Data type	Genome assembly	Download link
Human	Genome	GRCh38.p5	ftp://ftp.ensembl.org/pub/release-83/fasta/homo_sapiens/dna/Homo_sapiens.GRCh38.dna_rm.primary_assembly.fa.gz
Mouse	Genome	GRCm38.p4	ftp://ftp.ensembl.org/pub/release-83/fasta/mus_musculus/dna/Mus_musculus.GRCm38.dna_rm.primary_assembly.fa.gz
Chimpanzee	Genome	CHIMP2.1.4	ftp://ftp.ensembl.org/pub/release-83/fasta/pan_troglodytes/dna/Pan_troglodytes.CHIMP2.1.4.dna_rm.toplevel.fa.gz
Gorilla	Genome	gorGor3.1	ftp://ftp.ensembl.org/pub/release-83/fasta/gorilla_gorilla/dna/Gorilla_gorilla.gorGor3.1.dna_rm.toplevel.fa.gz
Macaque	Genome	MMUL 1.0	ftp://ftp.ensembl.org/pub/release-83/fasta/macaca_mulatta/dna/Macaca_mulatta.MMUL_1.dna_rm.toplevel.fa.gz
Marmoset	Genome	C_jacchus3.2.1	ftp://ftp.ensembl.org/pub/release-83/fasta/callithrix_jacchus/dna/Callithrix_jacchus.C_jacchus3.2.1.dna_rm.toplevel.fa.gz
Opossum	Genome	monDom5	ftp://ftp.ensembl.org/pub/release-83/fasta/monodelphis_domestica/dna/Monodelphis_domestica.BROADO5.dna_rm.toplevel.fa.gz
Platypus	Genome	OANA5	ftp://ftp.ensembl.org/pub/release-83/fasta/ornithorhynchus_anatinus/dna/Ornithorhynchus_anatinus.OANA5.dna_rm.toplevel.fa.gz
Rat	Genome	Rnor_6.0	ftp://ftp.ensembl.org/pub/release-83/fasta/rattus_norvegicus/dna/Rattus_norvegicus.Rnor_6.0.dna_rm.toplevel.fa.gz
Human	Genome	GRCh38.p5	ftp://ftp.ensembl.org/pub/release-83/fasta/homo_sapiens/dna/Homo_sapiens.GRCh38.dna_rm.toplevel.fa.gz
Mouse	Genome	GRCm38.p4	ftp://ftp.ensembl.org/pub/release-83/fasta/mus_musculus/dna/Mus_musculus.GRCm38.dna_rm.toplevel.fa.gz
Human	GTF	GRCh38.p5	ftp://ftp.ensembl.org/pub/release-83/gtf/homo_sapiens/Homo_sapiens.GRCh38.83.gtf.gz
Mouse	GTF	GRCm38.p4	ftp://ftp.ensembl.org/pub/release-83/gtf/mus_musculus/Mus_musculus.GRCm38.83.gtf.gz
Chimpanzee	GTF	CHIMP2.1.4	ftp://ftp.ensembl.org/pub/release-83/gtf/pan_troglodytes/Pan_troglodytes.CHIMP2.1.4.83.gtf.gz
Gorilla	GTF	gorGor3.1	ftp://ftp.ensembl.org/pub/release-83/gtf/gorilla_gorilla/Gorilla_gorilla.gorGor3.1.83.gtf.gz
Macaque	GTF	MMUL 1.0	ftp://ftp.ensembl.org/pub/release-83/gtf/macaca_mulatta/Macaca_mulatta.MMUL_1.83.gtf.gz
Marmoset	GTF	C_jacchus3.2.1	ftp://ftp.ensembl.org/pub/release-83/gtf/callithrix_jacchus/Callithrix_jacchus.C_jacchus3.2.1.83.gtf.gz
Opossum	GTF	monDom5	ftp://ftp.ensembl.org/pub/release-83/gtf/monodelphis_domestica/Monodelphis_domestica.BROADO5.83.gtf.gz
Platypus	GTF	OANA5	ftp://ftp.ensembl.org/pub/release-83/gtf/ornithorhynchus_anatinus/Ornithorhynchus_anatinus.OANA5.83.gtf.gz
Rat	GTF	Rnor_6.0	ftp://ftp.ensembl.org/pub/release-83/gtf/rattus_norvegicus/Rattus_norvegicus.Rnor_6.0.83.gtf.gz
Human	cDNA	GRCh38.p5	ftp://ftp.ensembl.org/pub/release-83/fasta/homo_sapiens/cdna/Homo_sapiens.GRCh38.cdna.all.fa.gz
Mouse	cDNA	GRCm38.p4	ftp://ftp.ensembl.org/pub/release-83/fasta/mus_musculus/cdna/Mus_musculus.GRCm38.cdna.all.fa.gz
Chimpanzee	cDNA	CHIMP2.1.4	ftp://ftp.ensembl.org/pub/release-83/fasta/pan_troglodytes/cdna/Pan_troglodytes.CHIMP2.1.4.cdna.all.fa.gz
Gorilla	cDNA	gorGor3.1	ftp://ftp.ensembl.org/pub/release-83/fasta/gorilla_gorilla/cdna/Gorilla_gorilla.gorGor3.1.cdna.all.fa.gz
Macaque	cDNA	MMUL 1.0	ftp://ftp.ensembl.org/pub/release-83/fasta/macaca_mulatta/cdna/Macaca_mulatta.MMUL_1.cdna.all.fa.gz
Marmoset	cDNA	C_jacchus3.2.1	ftp://ftp.ensembl.org/pub/release-83/fasta/callithrix_jacchus/cdna/Callithrix_jacchus.C_jacchus3.2.1.cdna.all.fa.gz
Opossum	cDNA	monDom5	ftp://ftp.ensembl.org/pub/release-83/fasta/monodelphis_domestica/cdna/Monodelphis_domestica.BROADO5.cdna.all.fa.gz
Platypus	cDNA	OANA5	ftp://ftp.ensembl.org/pub/release-83/fasta/ornithorhynchus_anatinus/cdna/Ornithorhynchus_anatinus.OANA5.cdna.all.fa.gz
Rat	cDNA	Rnor_6.0	ftp://ftp.ensembl.org/pub/release-83/fasta/rattus_norvegicus/cdna/Rattus_norvegicus.Rnor_6.0.cdna.all.fa.gz
